# PANDA: Phased Analysis of DNA Amplicons for Read-Level Methylation Profiling and Heterogeneity Assessment

**DOI:** 10.64898/2026.04.01.715790

**Authors:** Azusa Kubota, Hisato Kobayashi, Atsushi Tajima

## Abstract

Targeted bisulfite amplicon sequencing is widely used to examine methylation at defined genomic loci, but site-wise methylation estimates can obscure phased patterns among individual reads. We developed PANDA (Phased Analysis for DNA Amplicons), an open-source platform for read-level analysis of targeted bisulfite amplicon NGS, with additional support for Sanger-derived sequences and graphical and command-line interfaces built on a shared computational core (https://github.com/kubo-azu/PANDA). PANDA integrates reference-coordinate methylation calling and visualization, motif-based haplotype filtering, coordinate linkage of unmerged paired reads, and group comparison. It also implements Amplicon PDR, Window Epipolymorphism, and Amplicon qFDRP with retained read-count weighting and explicit eligibility criteria. Synthetic demonstrations illustrated the analysis functions, while controlled benchmarks evaluated read retention, CpG-call accuracy, heterogeneity metrics, and computational scaling against known simulation truth. Matched-mean populations showed that the metrics capture different properties of observed reads, although qFDRP did not distinguish CpG linkage patterns with identical site-wise frequencies and complete coverage. Re-analysis of public chimpanzee and rhesus macaque placental datasets was consistent with the previously reported species-associated methylation contrast and demonstrated coordinate-linked analysis of unmerged paired reads without imputing the unsequenced interval. PANDA provides a reproducible framework for examining phased methylation patterns and within-sample heterogeneity alongside site-wise methylation estimates.
