## Supplementary material for "PANDA: Phased Analysis of DNA Amplicons for Read-Level Methylation Profiling and Heterogeneity Assessment": Data_S2

### Sheet: synthetic_data_description_1
Data S2. Synthetic demonstration design and per-sample results.
Experiment	Platform	Target	Predefined_state	Replicate_design	Validation_objective
A	NGS	mm10 H19 DMR	ASM-like (2%/98%, 1:1) and LOI-like (98%)	3 replicates per state; 3,000 reads per replicate	Global methylation, phased architecture, and heterogeneity metrics
A	Sanger	mm10 H19 DMR	ASM-like (2%/98%, 1:1) and LOI-like (98%)	3 replicates per state; 16 clones per replicate	Independent low-depth validation using the shared computational framework
B	NGS	mm10 H19 DMR	1:1 mixture of sequence-defined haplotypes A (2%) and B (98%)	3 replicates; 3,000 reads per replicate	Motif-selection accuracy, phased haplotype recovery, and heterogeneity metrics
B	Sanger	mm10 H19 DMR	1:1 mixture of sequence-defined haplotypes A (2%) and B (98%)	3 replicates; 16 clones per replicate	Read-level recovery of the mixed sequence-defined states
C	NGS	mm10 Nanog promoter	WT and knockout localized CpG methylation patterns	3 replicates per state; 3,000 reads per replicate	CpG-level group comparison and response of heterogeneity metrics
C	Sanger	mm10 Nanog promoter	WT and knockout localized CpG methylation patterns	3 replicates per state; 16 clones per replicate	Independent low-depth validation of localized methylation changes

### Sheet: synthetic_data_description_2
Data S2. Synthetic demonstration design and per-sample results.
Experiment	Platform	Analysis	Condition	Sample	Input_reads_or_clones	Motif_selected_reads	Analyzed_reads_or_clones	Aligned_sequence_records	Overall_methylation_pct	Amplicon_PDR_pct	Window_epipolymorphism	Amplicon_qFDRP
A	NGS	Unfiltered	LOI-like	NGS_H19_LOI_Rep1	3000		3000	2325	97.9072	33.5667	0.153775	0.040963
A	NGS	Unfiltered	LOI-like	NGS_H19_LOI_Rep2	3000		3000	2340	97.8403	34.4667	0.157723	0.042278
A	NGS	Unfiltered	LOI-like	NGS_H19_LOI_Rep3	3000		3000	2374	97.7784	34.0333	0.163306	0.043471
A	NGS	Unfiltered	ASM-like	NGS_H19_Normal_Rep1	3000		3000	2467	49.9692	34.4	0.579353	0.500154
A	NGS	Unfiltered	ASM-like	NGS_H19_Normal_Rep2	3000		3000	2466	49.9947	33.6	0.578963	0.500158
A	NGS	Unfiltered	ASM-like	NGS_H19_Normal_Rep3	3000		3000	2494	49.9349	33.7	0.579386	0.500161
A	Sanger	Unfiltered	LOI-like	Sanger_H19_LOI_Rep1	16		16	16	98.3553	25	0.141602	0.032895
A	Sanger	Unfiltered	LOI-like	Sanger_H19_LOI_Rep2	16		16	16	97.6974	43.75	0.125977	0.045175
A	Sanger	Unfiltered	LOI-like	Sanger_H19_LOI_Rep3	16		16	16	99.0132	18.75	0.073242	0.019737
A	Sanger	Unfiltered	ASM-like	Sanger_H19_Normal_Rep1	16		16	16	50.165	31.25	0.551365	0.531067
A	Sanger	Unfiltered	ASM-like	Sanger_H19_Normal_Rep2	16		16	16	50	37.5	0.585449	0.529825
A	Sanger	Unfiltered	ASM-like	Sanger_H19_Normal_Rep3	16		16	16	50.6579	25	0.547852	0.532456
B	NGS	Unfiltered	Mixed haplotypes	NGS_H19_Hetero_Phased_Rep1	3000		3000	2468	49.9489	33.3667	0.580655	0.500156
B	NGS	Unfiltered	Mixed haplotypes	NGS_H19_Hetero_Phased_Rep2	3000		3000	2424	50.0458	34.4333	0.579175	0.500148
B	NGS	Unfiltered	Mixed haplotypes	NGS_H19_Hetero_Phased_Rep3	3000		3000	2451	49.9956	33.4667	0.578319	0.50016
B	NGS	Motif A	Haplotype A (motif-selected)	NGS_H19_Hetero_Phased_Rep1	3000	1352	1352	1094	2.39863	32.9142	0.161403	0.04691
B	NGS	Motif A	Haplotype A (motif-selected)	NGS_H19_Hetero_Phased_Rep2	3000	1353	1353	1077	2.3028	35.6245	0.165345	0.044997
B	NGS	Motif A	Haplotype A (motif-selected)	NGS_H19_Hetero_Phased_Rep3	3000	1354	1354	1094	2.22292	33.8257	0.159079	0.043494
B	NGS	Motif B	Haplotype B (motif-selected)	NGS_H19_Hetero_Phased_Rep1	3000	1338	1338	1071	97.5786	33.4828	0.167919	0.047223
B	NGS	Motif B	Haplotype B (motif-selected)	NGS_H19_Hetero_Phased_Rep2	3000	1372	1372	1078	97.7176	33.3819	0.155509	0.044685
B	NGS	Motif B	Haplotype B (motif-selected)	NGS_H19_Hetero_Phased_Rep3	3000	1364	1364	1077	97.6685	33.2845	0.160344	0.045546
B	Sanger	Unfiltered	Mixed haplotypes	Sanger_H19_Hetero_Phased_Rep1	16		16	16	49.0132	37.5	0.57666	0.529386
B	Sanger	Unfiltered	Mixed haplotypes	Sanger_H19_Hetero_Phased_Rep2	16		16	16	49.0132	43.75	0.573242	0.53114
B	Sanger	Unfiltered	Mixed haplotypes	Sanger_H19_Hetero_Phased_Rep3	16		16	16	49.6711	31.25	0.562988	0.53114
C	NGS	Unfiltered	KO	NGS_Nanog_KO_Rep1	3000		3000	2270	71.7209	100	0.162497	0.043594
C	NGS	Unfiltered	KO	NGS_Nanog_KO_Rep2	3000		3000	2282	71.6686	100	0.163128	0.043627
C	NGS	Unfiltered	KO	NGS_Nanog_KO_Rep3	3000		3000	2333	71.7674	100	0.162346	0.043435
C	NGS	Unfiltered	WT	NGS_Nanog_WT_Rep1	3000		3000	2271	45.6615	100	0.157264	0.04258
C	NGS	Unfiltered	WT	NGS_Nanog_WT_Rep2	3000		3000	2330	45.7109	100	0.159043	0.041987
C	NGS	Unfiltered	WT	NGS_Nanog_WT_Rep3	3000		3000	2305	45.7331	100	0.161503	0.041912
C	Sanger	Unfiltered	KO	Sanger_Nanog_KO_Rep1	16		16	16	72.1591	100	0.014648	0.011364
C	Sanger	Unfiltered	KO	Sanger_Nanog_KO_Rep2	16		16	16	72.7273	100	0.140625	0.043939
C	Sanger	Unfiltered	KO	Sanger_Nanog_KO_Rep3	16		16	16	71.0227	100	0.166016	0.032576
C	Sanger	Unfiltered	WT	Sanger_Nanog_WT_Rep1	16		16	16	45.4545	100	0.130859	0.045455
C	Sanger	Unfiltered	WT	Sanger_Nanog_WT_Rep2	16		16	16	46.0227	100	0.058594	0.011364
C	Sanger	Unfiltered	WT	Sanger_Nanog_WT_Rep3	16		16	16	48.2955	100	0.217773	0.055303
