## Supplementary material for "PANDA: Phased Analysis of DNA Amplicons for Read-Level Methylation Profiling and Heterogeneity Assessment": Data_S3

### Sheet: ground_truth_accuracy
Data S3. Numerical results underlying the synthetic-data validation and CpG-level group comparisons.
Experiment	Platform	Analysis	Expected_subset	N_samples	Mean_recovery_rate_pct	Mean_expected_methylation_pct	Mean_observed_methylation_pct	Mean_signed_error_pp	MAE_pp	RMSE_pp
A	NGS	Unfiltered	All	6	100	73.9966	73.9041	-0.092464	0.092464	0.120026
A	Sanger	Unfiltered	All	6	100	73.9982	74.3148	0.316581	0.409184	0.538821
B	NGS	Motif A	Motif A	3	90.2	2.00168	2.30811	0.306431	0.306431	0.316072
B	NGS	Motif B	Motif B	3	90.5333	97.9991	97.6549	-0.34419	0.34419	0.348524
B	NGS	Unfiltered	All	3	100	50.0004	49.9968	-0.003612	0.039172	0.042031
B	Sanger	Unfiltered	All	3	100	49.9631	49.2325	-0.730605	0.730605	0.763544
C	NGS	Unfiltered	All	6	100	58.7217	58.7104	-0.011267	0.087026	0.096343
C	Sanger	Unfiltered	All	6	100	58.7995	59.2803	0.480844	0.787958	1.08725

### Sheet: motif_filter
Data S3. Numerical results underlying the synthetic-data validation and CpG-level group comparisons.
Filter	Motif	Replicate	Intended_haplotype_reads	Selected_reads	True_positives	False_positives	False_negatives	Sensitivity_pct	Positive_predictive_value_pct
Motif A	TGTATAAATGATTGATTTTTT	Rep1	1500	1352	1348	4	152	89.8667	99.7041
Motif A	TGTATAAATGATTGATTTTTT	Rep2	1500	1353	1352	1	148	90.1333	99.9261
Motif A	TGTATAAATGATTGATTTTTT	Rep3	1500	1354	1353	1	147	90.2	99.9261
Motif A	TGTATAAATGATTGATTTTTT	Combined	4500	4059	4053	6	447	90.0667	99.8522
Motif B	TGTATAAATGGTTGATTTTTT	Rep1	1500	1338	1335	3	165	89	99.7758
Motif B	TGTATAAATGGTTGATTTTTT	Rep2	1500	1372	1369	3	131	91.2667	99.7813
Motif B	TGTATAAATGGTTGATTTTTT	Rep3	1500	1364	1362	2	138	90.8	99.8534
Motif B	TGTATAAATGGTTGATTTTTT	Combined	4500	4074	4066	8	434	90.3556	99.8036

### Sheet: CpG_level_group_comparisons
Data S3. Numerical results underlying the synthetic-data validation and CpG-level group comparisons.
Experiment	Platform	Comparison	Group_1	Group_2	CpG_Position_bp	Methylated_Group_1	Coverage_Group_1	Methylation_Group_1_pct	Methylated_Group_2	Coverage_Group_2	Methylation_Group_2_pct	Difference_pct_points_Group_2_minus_Group_1	Effect_Direction	P_Value	FDR_BH	P_Value_Source	N_Samples_1	N_Samples_2	Test_Status
A	NGS	ASM (Normal) vs LOI	ASM (Normal)	LOI	41	4486	8967	50.0279	8786	8981	97.8287	47.8009	LOI_higher	1.58256e-09	7.51715e-09	sample_level_welch_t	3	3	ok
A	NGS	ASM (Normal) vs LOI	ASM (Normal)	LOI	48	4496	8972	50.1115	8750	8969	97.5583	47.4468	LOI_higher	3.99128e-09	1.20904e-08	sample_level_welch_t	3	3	ok
A	NGS	ASM (Normal) vs LOI	ASM (Normal)	LOI	52	4487	8964	50.0558	8760	8962	97.746	47.6903	LOI_higher	3.49972e-07	5.54122e-07	sample_level_welch_t	3	3	ok
A	NGS	ASM (Normal) vs LOI	ASM (Normal)	LOI	56	4480	8972	49.9331	8755	8970	97.6031	47.67	LOI_higher	1.09093e-09	7.51715e-09	sample_level_welch_t	3	3	ok
A	NGS	ASM (Normal) vs LOI	ASM (Normal)	LOI	58	4483	8970	49.9777	8777	8977	97.7721	47.7944	LOI_higher	4.45435e-09	1.20904e-08	sample_level_welch_t	3	3	ok
A	NGS	ASM (Normal) vs LOI	ASM (Normal)	LOI	77	4464	8975	49.7382	8771	8964	97.8469	48.1088	LOI_higher	1.25679e-09	7.51715e-09	sample_level_welch_t	3	3	ok
A	NGS	ASM (Normal) vs LOI	ASM (Normal)	LOI	87	4477	8960	49.9665	8785	8974	97.8939	47.9274	LOI_higher	7.4928e-07	1.01688e-06	sample_level_welch_t	3	3	ok
A	NGS	ASM (Normal) vs LOI	ASM (Normal)	LOI	159	4480	8971	49.9387	8768	8977	97.6718	47.7331	LOI_higher	3.80882e-07	5.56674e-07	sample_level_welch_t	3	3	ok
A	NGS	ASM (Normal) vs LOI	ASM (Normal)	LOI	220	4473	8956	49.9442	8781	8971	97.8821	47.9379	LOI_higher	1.55607e-08	3.69567e-08	sample_level_welch_t	3	3	ok
A	NGS	ASM (Normal) vs LOI	ASM (Normal)	LOI	237	4469	8977	49.7828	8786	8970	97.9487	48.1659	LOI_higher	1.30901e-07	2.26102e-07	sample_level_welch_t	3	3	ok
A	NGS	ASM (Normal) vs LOI	ASM (Normal)	LOI	239	4478	8964	49.9554	8802	8976	98.0615	48.1061	LOI_higher	6.3918e-06	6.7469e-06	sample_level_welch_t	3	3	ok
A	NGS	ASM (Normal) vs LOI	ASM (Normal)	LOI	246	4488	8976	50	8761	8965	97.7245	47.7245	LOI_higher	3.6183e-06	4.29673e-06	sample_level_welch_t	3	3	ok
A	NGS	ASM (Normal) vs LOI	ASM (Normal)	LOI	276	4479	8969	49.9387	8776	8958	97.9683	48.0296	LOI_higher	3.33178e-09	1.20904e-08	sample_level_welch_t	3	3	ok
A	NGS	ASM (Normal) vs LOI	ASM (Normal)	LOI	278	4481	8973	49.9387	8808	8972	98.1721	48.2334	LOI_higher	1.86895e-08	3.94555e-08	sample_level_welch_t	3	3	ok
A	NGS	ASM (Normal) vs LOI	ASM (Normal)	LOI	284	4469	8970	49.8216	8763	8963	97.7686	47.947	LOI_higher	8.25903e-10	7.51715e-09	sample_level_welch_t	3	3	ok
A	NGS	ASM (Normal) vs LOI	ASM (Normal)	LOI	319	4487	8964	50.0558	8782	8965	97.9587	47.9029	LOI_higher	7.22748e-06	7.22748e-06	sample_level_welch_t	3	3	ok
A	NGS	ASM (Normal) vs LOI	ASM (Normal)	LOI	333	4478	8970	49.922	8748	8972	97.5033	47.5814	LOI_higher	2.9147e-06	3.69196e-06	sample_level_welch_t	3	3	ok
A	NGS	ASM (Normal) vs LOI	ASM (Normal)	LOI	337	4481	8954	50.0447	8800	8969	98.1157	48.0711	LOI_higher	6.29939e-06	6.7469e-06	sample_level_welch_t	3	3	ok
A	NGS	ASM (Normal) vs LOI	ASM (Normal)	LOI	341	4497	8957	50.2065	8794	8976	97.9724	47.7658	LOI_higher	7.09208e-08	1.3475e-07	sample_level_welch_t	3	3	ok
A	Sanger	ASM (Normal) vs LOI	ASM (Normal)	LOI	41	24	48	50	47	48	97.9167	47.9167	LOI_higher	0.00188502	0.00217502	sample_level_welch_t	3	3	ok
A	Sanger	ASM (Normal) vs LOI	ASM (Normal)	LOI	48	25	48	52.0833	46	48	95.8333	43.75	LOI_higher	0.00277135	0.00296931	sample_level_welch_t	3	3	ok
A	Sanger	ASM (Normal) vs LOI	ASM (Normal)	LOI	52	24	48	50	47	48	97.9167	47.9167	LOI_higher	0.00188502	0.00217502	sample_level_welch_t	3	3	ok
A	Sanger	ASM (Normal) vs LOI	ASM (Normal)	LOI	56	24	48	50	48	48	100	50	LOI_higher	NA	NA	not_estimable	3	3	zero_variance_in_both_groups
A	Sanger	ASM (Normal) vs LOI	ASM (Normal)	LOI	58	25	48	52.0833	47	48	97.9167	45.8333	LOI_higher	9.96897e-05	0.000449105	sample_level_welch_t	3	3	ok
A	Sanger	ASM (Normal) vs LOI	ASM (Normal)	LOI	77	25	48	52.0833	46	48	95.8333	43.75	LOI_higher	0.000119761	0.000449105	sample_level_welch_t	3	3	ok
A	Sanger	ASM (Normal) vs LOI	ASM (Normal)	LOI	87	24	48	50	47	48	97.9167	47.9167	LOI_higher	0.00103876	0.00217502	sample_level_welch_t	3	3	ok
A	Sanger	ASM (Normal) vs LOI	ASM (Normal)	LOI	159	23	48	47.9167	47	48	97.9167	50	LOI_higher	7.06935e-05	0.000449105	sample_level_welch_t	3	3	ok
A	Sanger	ASM (Normal) vs LOI	ASM (Normal)	LOI	220	24	48	50	47	48	97.9167	47.9167	LOI_higher	0.00188502	0.00217502	sample_level_welch_t	3	3	ok
A	Sanger	ASM (Normal) vs LOI	ASM (Normal)	LOI	237	25	48	52.0833	48	48	100	47.9167	LOI_higher	0.00188502	0.00217502	sample_level_welch_t	3	3	ok
A	Sanger	ASM (Normal) vs LOI	ASM (Normal)	LOI	239	24	48	50	48	48	100	50	LOI_higher	NA	NA	not_estimable	3	3	zero_variance_in_both_groups
A	Sanger	ASM (Normal) vs LOI	ASM (Normal)	LOI	246	24	48	50	48	48	100	50	LOI_higher	NA	NA	not_estimable	3	3	zero_variance_in_both_groups
A	Sanger	ASM (Normal) vs LOI	ASM (Normal)	LOI	276	24	48	50	48	48	100	50	LOI_higher	NA	NA	not_estimable	3	3	zero_variance_in_both_groups
A	Sanger	ASM (Normal) vs LOI	ASM (Normal)	LOI	278	24	48	50	47	48	97.9167	47.9167	LOI_higher	0.00188502	0.00217502	sample_level_welch_t	3	3	ok
A	Sanger	ASM (Normal) vs LOI	ASM (Normal)	LOI	284	24	48	50	47	48	97.9167	47.9167	LOI_higher	0.00188502	0.00217502	sample_level_welch_t	3	3	ok
A	Sanger	ASM (Normal) vs LOI	ASM (Normal)	LOI	319	25	48	52.0833	47	48	97.9167	45.8333	LOI_higher	9.96897e-05	0.000449105	sample_level_welch_t	3	3	ok
A	Sanger	ASM (Normal) vs LOI	ASM (Normal)	LOI	333	24	48	50	47	48	97.9167	47.9167	LOI_higher	0.00188502	0.00217502	sample_level_welch_t	3	3	ok
A	Sanger	ASM (Normal) vs LOI	ASM (Normal)	LOI	337	23	48	47.9167	48	48	100	52.0833	LOI_higher	0.00159617	0.00217502	sample_level_welch_t	3	3	ok
A	Sanger	ASM (Normal) vs LOI	ASM (Normal)	LOI	341	23	47	48.9362	47	48	97.9167	48.9805	LOI_higher	0.0113357	0.0113357	sample_level_welch_t	3	3	ok
C	NGS	WT vs KO	WT	KO	1	8785	8969	97.9485	199	8969	2.21875	-95.7297	WT_higher	1.48644e-11	1.63508e-10	sample_level_welch_t	3	3	ok
C	NGS	WT vs KO	WT	KO	5	8750	8975	97.493	206	8971	2.29629	-95.1967	WT_higher	1.30077e-06	1.78856e-06	sample_level_welch_t	3	3	ok
C	NGS	WT vs KO	WT	KO	77	8786	8972	97.9269	194	8972	2.16228	-95.7646	WT_higher	1.10517e-06	1.73669e-06	sample_level_welch_t	3	3	ok
C	NGS	WT vs KO	WT	KO	80	184	8962	2.05311	8747	8969	97.5248	95.4717	KO_higher	3.46169e-06	4.23095e-06	sample_level_welch_t	3	3	ok
C	NGS	WT vs KO	WT	KO	106	185	8971	2.0622	8753	8968	97.6026	95.5404	KO_higher	1.92946e-08	4.24481e-08	sample_level_welch_t	3	3	ok
C	NGS	WT vs KO	WT	KO	116	199	8970	2.21851	8785	8976	97.8721	95.6536	KO_higher	1.43818e-08	3.955e-08	sample_level_welch_t	3	3	ok
C	NGS	WT vs KO	WT	KO	177	199	8974	2.21752	8782	8974	97.8605	95.643	KO_higher	6.8043e-07	1.24746e-06	sample_level_welch_t	3	3	ok
C	NGS	WT vs KO	WT	KO	214	194	8966	2.16373	8800	8972	98.0829	95.9192	KO_higher	3.78199e-10	1.38673e-09	sample_level_welch_t	3	3	ok
C	NGS	WT vs KO	WT	KO	248	219	8967	2.44229	8789	8974	97.9385	95.4962	KO_higher	5.37504e-11	2.95627e-10	sample_level_welch_t	3	3	ok
C	NGS	WT vs KO	WT	KO	309	8772	8966	97.8363	8767	8974	97.6933	-0.142934	WT_higher	0.639949	0.639949	sample_level_welch_t	3	3	ok
C	NGS	WT vs KO	WT	KO	313	8821	8978	98.2513	8761	8976	97.6047	-0.646557	WT_higher	0.028097	0.0309067	sample_level_welch_t	3	3	ok
C	Sanger	WT vs KO	WT	KO	1	48	48	100	0	48	0	-100	WT_higher	NA	NA	not_estimable	3	3	zero_variance_in_both_groups
C	Sanger	WT vs KO	WT	KO	5	47	48	97.9167	0	48	0	-97.9167	WT_higher	0.000452386	0.000629673	sample_level_welch_t	3	3	ok
C	Sanger	WT vs KO	WT	KO	77	48	48	100	2	48	4.16667	-95.8333	WT_higher	0.00188502	0.0021543	sample_level_welch_t	3	3	ok
C	Sanger	WT vs KO	WT	KO	80	0	48	0	48	48	100	100	KO_higher	NA	NA	not_estimable	3	3	zero_variance_in_both_groups
C	Sanger	WT vs KO	WT	KO	106	0	48	0	47	48	97.9167	97.9167	KO_higher	0.000452386	0.000629673	sample_level_welch_t	3	3	ok
C	Sanger	WT vs KO	WT	KO	116	2	48	4.16667	48	48	100	95.8333	KO_higher	0.000472255	0.000629673	sample_level_welch_t	3	3	ok
C	Sanger	WT vs KO	WT	KO	177	2	48	4.16667	48	48	100	95.8333	KO_higher	0.000472255	0.000629673	sample_level_welch_t	3	3	ok
C	Sanger	WT vs KO	WT	KO	214	2	48	4.16667	45	48	93.75	89.5833	KO_higher	9.62702e-05	0.000629673	sample_level_welch_t	3	3	ok
C	Sanger	WT vs KO	WT	KO	248	2	48	4.16667	48	48	100	95.8333	KO_higher	0.000472255	0.000629673	sample_level_welch_t	3	3	ok
C	Sanger	WT vs KO	WT	KO	309	48	48	100	48	48	100	0	no_difference	NA	NA	not_estimable	3	3	zero_variance_in_both_groups
C	Sanger	WT vs KO	WT	KO	313	47	48	97.9167	46	48	95.8333	-2.08333	WT_higher	0.518519	0.518519	sample_level_welch_t	3	3	ok
