## Supplementary material for "PANDA: Phased Analysis of DNA Amplicons for Read-Level Methylation Profiling and Heterogeneity Assessment": Table_S1

### Sheet: Table_S1
Table S1. PANDA software environment and dependencies.
Software / package	Version	Source	Primary role in PANDA
R	4.6.1	R Project	Runtime recorded in renv.lock and checked by the installer
PANDAcore	1.1.0	PANDA repository	Shared alignment, methylation-calling, and statistical engine
renv	1.2.4	CRAN	Restoration of the recorded project environment
BiocParallel	1.46.0	Bioconductor 3.23	OS-independent parallel task scheduling
Biostrings	2.80.1	Bioconductor 3.23	Sequence representation and FASTA/FASTQ input
pwalign	1.8.0	Bioconductor 3.23	Pairwise bisulfite-aware sequence alignment
sangerseqR	1.48.0	Bioconductor 3.23	AB1 chromatogram input
shiny	1.14.0	CRAN	Graphical user interface
shinyjs	2.1.1	CRAN	Graphical-interface interactions
bslib	0.12.0	CRAN	Graphical-interface layout and theming
DT	0.34.0	CRAN	Interactive result tables
dplyr	1.2.1	CRAN	Data manipulation
tidyr	1.3.2	CRAN	Data reshaping
tibble	3.3.1	CRAN	Tabular data structures
stringr	1.6.0	CRAN	String parsing and handling
magrittr	2.0.5	CRAN	Pipeline operators
ggplot2	4.0.3	CRAN	Statistical graphics
patchwork	1.3.2	CRAN	Multi-panel plot assembly
jsonlite	2.0.0	CRAN	JSON configuration and machine-readable output
yaml	2.3.12	CRAN	Optional YAML configuration input
