## Supplementary material for "PANDA: Phased Analysis of DNA Amplicons for Read-Level Methylation Profiling and Heterogeneity Assessment": Table_S2

### Sheet: Table_S2
Table S2. Effects of conversion and substitution errors in controlled H19 benchmarks.
Conversion probability (%)	Substitution rate (%)	Replicates	On-target QC recall (%)	CpG-call accuracy among retained reads (%)	CpG-wise methylation MAE (percentage points)	Correct exact-motif haplotype assignment (%)
100	0	3	100	100	0	100
100	0.5	3	100	99.8	0.1	90.4
100	2	3	99.9	99.3	0.22	65
99	0	3	99.4	99.5	0.74	94.5
99	0.5	3	98.7	99.3	0.83	85.1
99	2	3	97.1	98.8	0.64	62.6
97.5	0	3	89.6	98.8	1.01	86.2
97.5	0.5	3	89.2	98.5	1.45	77
97.5	2	3	82.7	98.2	1.55	55.6
95	0	3	49.6	97.5	2.13	73.5
95	0.5	3	51.7	97.6	3.15	67.2
95	2	3	42.3	96.7	1.56	48.2
90	0	3	5.1	97.2	21.91	50.4
90	0.5	3	7	94.7	9.29	47.3
90	2	3	5	92.3	9.82	35.4
Values are means of three independently generated synthetic replicates per condition, each with 1,200 input reads. CpG-call accuracy was calculated among matched CpGs in QC-retained reads. CpG-wise methylation MAE was measured against the full pre-QC read population, and correct exact-motif haplotype assignment was calculated over all input reads.
