## Supplementary material for "PANDA: Phased Analysis of DNA Amplicons for Read-Level Methylation Profiling and Heterogeneity Assessment": Table_S3

### Sheet: Table_S3
Table S3. Effects of motif length and matching rule on haplotype assignment in controlled H19 benchmarks.
Substitution rate (%)	Motif length (bp)	Matching rule	Replicates	Correct assignment of input reads (%)	Assignment coverage (%)	Specificity for haplotype A (%)	Specificity for haplotype G (%)
0	9	Exact	3	100	100	100	100
0	9	One flanking mismatch	3	99.7	99.7	100	100
0	13	Exact	3	100	100	100	100
0	13	One flanking mismatch	3	100	100	100	100
0	17	Exact	3	100	100	100	100
0	17	One flanking mismatch	3	100	100	100	100
0	21	Exact	3	100	100	100	100
0	21	One flanking mismatch	3	100	100	100	100
0.5	9	Exact	3	95.7	95.9	99.7	99.9
0.5	9	One flanking mismatch	3	99.1	99.3	99.7	100
0.5	13	Exact	3	93.9	94.1	99.7	99.9
0.5	13	One flanking mismatch	3	99.3	99.5	99.7	99.9
0.5	17	Exact	3	92.3	92.5	99.7	99.9
0.5	17	One flanking mismatch	3	99.1	99.3	99.7	99.9
0.5	21	Exact	3	90.4	90.6	99.7	99.9
0.5	21	One flanking mismatch	3	99	99.2	99.7	99.9
2	9	Exact	3	83.4	84	99.5	99.4
2	9	One flanking mismatch	3	97	97.4	99.3	99.9
2	13	Exact	3	76.6	77.2	99.5	99.4
2	13	One flanking mismatch	3	95.6	96.3	99.3	99.4
2	17	Exact	3	70.4	70.8	99.6	99.5
2	17	One flanking mismatch	3	93.6	94.2	99.3	99.4
2	21	Exact	3	65	65.4	99.6	99.5
2	21	One flanking mismatch	3	91.3	91.9	99.3	99.4
Values are means of three independently generated synthetic replicates per condition at 100% conversion. PANDA’s exact matching was compared with a simulated rule allowing one mismatch in the motif flanks; the central A/G allele had to match under both rules. Correct assignment and assignment coverage were calculated over all input reads.
