## Supplementary material for "PANDA: Phased Analysis of DNA Amplicons for Read-Level Methylation Profiling and Heterogeneity Assessment": Table_S4

### Sheet: Table_S4
Table S4. Summary of the public ST8SIA1 locus re-analysis results.
Species	Sample	Processing	Reference_target	Input_unit	Input_count	Retained_read_unit	Retained_reads	Aligned_sequence_records	Sequence_records_passing_QC	Overall_methylation_pct	Amplicon_PDR_pct	Window_epipolymorphism	Amplicon_qFDRP	qFDRP_median_shared_CpGs
Chimpanzee	20-c1_S43_L001	R1 only	Chimp_ST8SIA1	reads	1761	reads	1761	1055	574	50.0797	37.4112	0.59643	0.498995	9
Chimpanzee	20-c8_S51_L001	R1 only	Chimp_ST8SIA1	reads	1209	reads	1209	704	523	46.8387	41.8972	0.517569	0.496643	9
Chimpanzee	20-c9_S59_L001	R1 only	Chimp_ST8SIA1	reads	1091	reads	1091	697	397	42.1946	31.9176	0.587225	0.488993	9
Chimpanzee	20-c1_S43_L001	Coordinate-linked R1/R2	Chimp_ST8SIA1	read pairs	1761	read ends	3522	1565	943	49.7919	54.978	0.609385	0.499329	21
Chimpanzee	20-c8_S51_L001	Coordinate-linked R1/R2	Chimp_ST8SIA1	read pairs	1209	read ends	2418	1048	765	47.012	62.1592	0.577284	0.49686	21
Chimpanzee	20-c9_S59_L001	Coordinate-linked R1/R2	Chimp_ST8SIA1	read pairs	1091	read ends	2182	964	583	41.482	51.567	0.591475	0.485173	21
Rhesus macaque	42-r1_S92_L001_merged	fastp-merged R1/R2	Rhesus_ST8SIA1	reads	1431	reads	1431	796	707	0.873132	10.698	0.067748	0.017234	13
Rhesus macaque	42-r2_S100_L001_merged	fastp-merged R1/R2	Rhesus_ST8SIA1	reads	1073	reads	1073	590	528	0.612822	7.72358	0.054303	0.012194	13
Rhesus macaque	42-r3_S108_L001_merged	fastp-merged R1/R2	Rhesus_ST8SIA1	reads	1274	reads	1274	712	640	0.687603	8.2906	0.053815	0.013639	13
