## Supplementary material for "PANDA: Phased Analysis of DNA Amplicons for Read-Level Methylation Profiling and Heterogeneity Assessment": Data_S1: molecule_truth.csv

Molecule_ID	Haplotype	Model	True_NonCpG_Conversion_Pct	CpG_41	CpG_48	CpG_52	CpG_56	CpG_58	CpG_77	CpG_87	CpG_159	CpG_220	CpG_237	CpG_239	CpG_246	CpG_276	CpG_278	CpG_284	CpG_319	CpG_333	CpG_337	CpG_341
M000001	G	haplotype	97.1830985915493	1	1	1	1	1	1	0	1	1	1	1	1	1	1	1	1	1	1	1
M000002	G	haplotype	90.1408450704225	1	1	1	1	1	1	1	1	1	1	1	1	1	1	1	1	1	1	1
M000003	G	haplotype	95.7746478873239	1	1	1	1	1	1	1	1	1	1	1	1	1	1	1	1	1	1	1
M000004	G	haplotype	97.1830985915493	1	1	1	1	1	1	1	1	1	1	1	1	1	1	1	1	1	1	1
M000005	A	haplotype	98.5915492957747	0	0	0	0	0	0	0	0	0	0	1	0	0	0	0	0	0	0	0
M000006	A	haplotype	94.3661971830986	0	0	0	0	0	0	0	0	0	0	0	0	0	0	0	0	0	0	0
M000007	G	haplotype	90.1408450704225	1	1	1	1	1	0	1	1	1	1	1	1	1	1	1	1	1	1	1
M000008	A	haplotype	92.9577464788732	0	0	0	0	0	0	0	0	0	0	0	0	0	0	0	0	0	0	0
M000009	G	haplotype	90.1408450704225	0	1	1	1	1	1	1	1	1	1	1	1	1	1	1	1	1	1	1
M000010	G	haplotype	92.9577464788732	1	1	1	1	1	1	1	1	1	1	0	1	1	1	1	1	1	1	1
M000011	G	haplotype	94.3661971830986	1	1	1	1	1	1	1	1	1	1	1	1	0	1	1	1	1	1	1
M000012	A	haplotype	92.9577464788732	0	0	0	0	0	0	0	0	0	0	0	0	0	0	0	0	0	0	0
M000013	A	haplotype	97.1830985915493	0	0	0	0	0	0	0	0	0	0	0	0	0	0	0	0	0	0	0
M000014	A	haplotype	95.7746478873239	0	0	0	0	1	0	0	0	0	0	0	0	0	0	0	0	0	0	0
M000015	A	haplotype	95.7746478873239	0	0	0	0	0	0	1	0	0	0	0	0	0	0	0	0	0	0	0
M000016	A	haplotype	81.6901408450704	0	0	0	0	0	0	0	0	0	0	0	0	0	0	0	1	0	0	0
M000017	A	haplotype	88.7323943661972	0	0	0	0	0	0	0	0	0	0	0	0	0	0	0	0	0	0	0
M000018	G	haplotype	94.3661971830986	1	1	1	1	1	1	1	1	1	0	1	1	1	1	1	1	1	1	1
M000019	G	haplotype	91.5492957746479	1	1	1	1	1	1	1	1	1	1	1	1	1	1	1	1	1	1	1
M000020	G	haplotype	91.5492957746479	1	1	1	1	1	1	1	1	1	0	1	1	1	1	1	1	1	1	1
M000021	G	haplotype	92.9577464788732	0	1	1	1	1	1	1	1	1	1	1	1	1	0	1	1	1	1	1
M000022	G	haplotype	97.1830985915493	1	0	1	1	1	1	1	1	1	1	1	1	1	1	1	1	1	1	1
M000023	A	haplotype	95.7746478873239	0	0	0	0	0	0	0	0	0	0	0	0	0	0	0	0	0	0	0
M000024	G	haplotype	95.7746478873239	1	1	1	1	1	1	1	1	1	1	1	1	1	1	1	1	1	1	1
M000025	A	haplotype	94.3661971830986	0	0	0	0	0	0	0	0	0	0	0	0	0	0	0	0	0	0	0
M000026	G	haplotype	92.9577464788732	1	1	1	1	1	1	1	1	1	1	1	1	1	1	1	1	1	1	1
M000027	G	haplotype	92.9577464788732	1	1	1	1	1	1	1	1	1	1	1	1	1	1	1	1	1	1	1
M000028	G	haplotype	97.1830985915493	1	1	1	1	1	1	1	1	1	1	1	1	1	1	1	1	1	1	1
M000029	A	haplotype	92.9577464788732	0	0	0	0	0	0	0	0	0	0	0	0	0	0	0	0	0	0	0
M000030	G	haplotype	92.9577464788732	1	1	1	1	1	1	1	1	1	1	1	1	1	1	1	1	1	1	1
M000031	A	haplotype	97.1830985915493	0	1	0	1	0	0	0	0	0	0	0	0	0	0	0	0	0	0	0
M000032	G	haplotype	90.1408450704225	1	1	1	1	1	1	1	1	1	1	1	1	1	1	1	1	1	1	1
M000033	G	haplotype	100	1	1	1	1	1	1	1	1	1	1	1	0	1	1	1	1	1	1	1
M000034	G	haplotype	97.1830985915493	1	1	0	1	1	1	1	1	1	1	1	1	1	1	1	1	1	1	1
M000035	A	haplotype	94.3661971830986	0	0	0	0	0	0	0	0	0	0	0	0	0	0	0	0	0	0	0
M000036	A	haplotype	91.5492957746479	0	0	0	0	0	0	0	0	0	0	0	0	0	0	0	0	0	0	0
M000037	G	haplotype	87.3239436619718	1	1	1	1	1	0	1	1	1	1	1	1	1	1	1	1	1	1	1
M000038	G	haplotype	92.9577464788732	1	1	1	1	1	1	1	1	1	1	1	1	1	1	1	1	1	1	1
M000039	G	haplotype	92.9577464788732	1	1	0	1	1	1	1	1	1	1	1	1	1	1	1	1	1	1	1
M000040	G	haplotype	94.3661971830986	1	1	1	1	1	1	1	1	1	1	1	1	1	1	1	1	1	1	1
M000041	A	haplotype	88.7323943661972	0	0	0	0	0	0	0	0	0	0	0	0	0	0	0	0	0	0	0
M000042	A	haplotype	92.9577464788732	0	0	0	0	0	0	0	0	0	0	0	0	0	0	0	0	0	0	0
M000043	A	haplotype	92.9577464788732	0	0	0	0	0	0	0	0	0	0	0	0	0	0	0	0	0	0	0
M000044	G	haplotype	91.5492957746479	1	1	1	1	1	1	1	1	1	1	1	1	1	1	1	1	1	1	1
M000045	G	haplotype	94.3661971830986	1	1	1	1	1	1	1	1	1	1	1	1	1	0	1	1	1	1	1
M000046	A	haplotype	92.9577464788732	0	0	0	0	0	0	0	0	0	0	0	0	0	0	0	0	0	0	0
M000047	A	haplotype	92.9577464788732	0	0	0	0	0	0	0	0	0	0	0	0	0	0	0	0	0	0	0
M000048	G	haplotype	95.7746478873239	1	1	1	1	1	1	1	1	1	1	1	1	1	1	1	1	1	1	1
M000049	G	haplotype	97.1830985915493	1	1	1	1	1	1	1	1	1	1	1	0	1	1	1	1	1	1	1
M000050	G	haplotype	94.3661971830986	1	1	1	1	1	1	1	1	1	1	1	1	1	1	1	1	1	1	1
M000051	G	haplotype	91.5492957746479	1	1	1	1	1	1	1	1	1	1	1	1	1	1	1	1	1	1	1
M000052	G	haplotype	91.5492957746479	1	1	1	1	1	1	1	1	1	1	1	1	1	1	1	1	1	1	1
M000053	G	haplotype	97.1830985915493	1	1	1	1	1	1	1	1	1	1	1	1	1	1	1	1	1	1	1
M000054	A	haplotype	94.3661971830986	0	0	0	0	0	0	0	0	0	0	0	0	0	0	0	0	0	0	0
M000055	A	haplotype	92.9577464788732	0	0	0	0	0	0	0	0	0	0	0	0	1	0	0	0	0	0	1
M000056	A	haplotype	90.1408450704225	0	0	0	0	0	0	0	0	0	0	0	0	0	0	0	0	0	0	0
M000057	G	haplotype	90.1408450704225	1	1	1	1	1	1	1	1	1	1	1	1	1	1	1	1	1	1	1
M000058	A	haplotype	95.7746478873239	0	0	0	0	0	0	0	0	0	0	0	0	0	0	0	0	0	0	0
M000059	A	haplotype	95.7746478873239	0	0	0	0	0	0	0	0	0	0	0	1	0	0	0	0	0	0	0
M000060	G	haplotype	97.1830985915493	0	1	1	1	1	1	1	1	1	1	1	1	1	1	1	1	1	1	1
M000061	A	haplotype	94.3661971830986	0	0	0	0	0	0	0	0	0	0	0	0	0	0	0	0	0	0	0
M000062	G	haplotype	97.1830985915493	1	1	1	1	1	1	1	1	1	1	1	1	1	1	1	1	1	0	1
M000063	G	haplotype	95.7746478873239	1	1	1	1	1	1	1	1	1	1	1	1	1	1	1	1	1	1	1
M000064	A	haplotype	90.1408450704225	0	0	0	0	0	0	0	0	0	0	0	0	0	1	0	0	0	0	0
M000065	A	haplotype	94.3661971830986	0	0	0	0	0	0	0	0	0	0	0	0	0	0	0	0	0	0	0
M000066	G	haplotype	97.1830985915493	1	1	1	1	1	1	1	1	1	1	1	1	1	1	1	0	1	1	1
M000067	A	haplotype	95.7746478873239	0	0	0	0	0	0	0	0	0	0	0	0	0	0	0	0	0	0	0
M000068	A	haplotype	98.5915492957747	0	0	0	0	0	0	0	0	0	0	0	0	0	0	0	1	0	0	1
M000069	G	haplotype	94.3661971830986	1	1	1	1	1	1	1	1	1	1	1	1	1	1	1	1	1	1	1
M000070	A	haplotype	100	0	0	0	0	0	0	0	1	0	0	0	0	0	0	0	0	0	0	0
M000071	G	haplotype	97.1830985915493	1	1	1	1	1	1	1	1	1	1	1	1	1	1	1	1	1	1	1
M000072	A	haplotype	94.3661971830986	0	0	0	0	0	0	0	0	0	0	0	0	0	0	0	0	0	0	0
M000073	G	haplotype	95.7746478873239	1	1	1	1	1	1	1	1	1	1	1	1	1	1	1	1	1	1	1
M000074	A	haplotype	94.3661971830986	0	0	0	0	0	0	0	0	0	0	0	0	0	0	0	0	0	0	0
M000075	A	haplotype	94.3661971830986	0	0	0	0	0	0	0	0	0	0	0	0	0	0	0	0	0	0	0
M000076	G	haplotype	94.3661971830986	1	1	1	1	1	1	0	1	1	1	1	1	1	1	1	1	1	1	1
M000077	G	haplotype	97.1830985915493	1	1	1	1	1	1	1	1	1	1	1	1	1	1	1	1	1	1	1
M000078	G	haplotype	92.9577464788732	1	1	1	1	1	1	1	1	1	1	1	1	1	1	1	1	1	1	1
M000079	G	haplotype	98.5915492957747	1	1	1	1	1	1	1	1	1	1	1	1	1	1	1	1	1	1	1
M000080	A	haplotype	97.1830985915493	0	0	0	0	0	0	0	0	0	0	0	0	0	0	0	0	0	0	0
M000081	A	haplotype	97.1830985915493	0	0	0	0	0	0	0	0	0	0	0	0	0	0	0	0	0	0	0
M000082	G	haplotype	95.7746478873239	1	1	0	1	1	1	1	1	1	1	1	1	1	0	1	1	1	1	1
M000083	G	haplotype	97.1830985915493	1	1	1	1	1	1	1	1	1	1	1	1	1	1	1	1	1	1	1
M000084	A	haplotype	91.5492957746479	0	0	0	0	0	0	0	0	0	0	0	0	0	0	0	0	0	0	0
M000085	A	haplotype	98.5915492957747	0	0	0	0	0	1	0	0	0	0	0	0	0	0	0	0	0	0	0
M000086	A	haplotype	88.7323943661972	0	0	0	0	0	0	0	0	0	0	0	0	0	0	0	0	0	0	1
M000087	A	haplotype	92.9577464788732	0	0	0	0	0	0	0	0	0	0	1	1	0	0	0	0	0	0	0
M000088	G	haplotype	98.5915492957747	1	1	1	1	1	1	1	1	1	1	1	1	1	1	1	1	1	1	1
M000089	A	haplotype	97.1830985915493	0	0	0	0	0	0	0	0	1	0	0	0	0	0	0	0	0	0	0
M000090	G	haplotype	97.1830985915493	1	1	1	1	1	1	1	1	1	1	1	1	1	1	1	1	1	0	0
M000091	G	haplotype	94.3661971830986	1	1	0	1	1	1	1	1	1	1	1	1	1	1	1	1	1	1	1
M000092	A	haplotype	92.9577464788732	0	0	0	0	0	0	0	0	0	0	0	0	0	0	0	0	0	0	0
M000093	A	haplotype	95.7746478873239	0	0	1	0	0	1	0	0	0	0	0	0	0	0	1	0	0	0	0
M000094	A	haplotype	100	0	0	0	0	0	0	0	0	0	0	0	0	0	0	0	0	0	0	0
M000095	G	haplotype	95.7746478873239	1	1	1	1	1	1	1	1	1	1	0	1	1	1	1	1	1	1	1
M000096	G	haplotype	91.5492957746479	1	1	1	1	1	1	1	1	1	1	0	1	1	1	1	1	1	1	1
M000097	G	haplotype	94.3661971830986	1	1	1	1	1	1	1	1	1	1	1	1	1	1	1	1	1	1	1
M000098	G	haplotype	95.7746478873239	1	1	1	1	1	1	1	1	1	1	1	1	1	1	1	1	1	1	1
M000099	A	haplotype	92.9577464788732	0	0	0	0	0	0	0	0	0	0	0	0	0	0	0	0	0	0	0
M000100	A	haplotype	94.3661971830986	0	0	0	0	0	0	1	0	0	0	0	0	0	0	0	0	0	0	0
M000101	G	haplotype	98.5915492957747	1	1	1	1	1	1	1	1	1	1	1	1	1	1	1	1	1	1	1
M000102	A	haplotype	91.5492957746479	0	0	0	0	0	0	0	0	0	0	0	0	0	0	0	0	0	0	0
M000103	A	haplotype	98.5915492957747	0	0	0	0	0	0	0	0	0	0	0	0	0	0	0	0	0	0	0
M000104	G	haplotype	91.5492957746479	1	1	0	1	1	1	1	1	1	1	1	1	1	1	1	1	1	1	1
M000105	A	haplotype	95.7746478873239	0	0	0	1	0	0	0	0	0	0	0	0	0	0	0	0	0	0	0
M000106	A	haplotype	92.9577464788732	0	0	0	0	0	0	0	0	0	0	0	0	0	0	0	0	0	0	0
M000107	G	haplotype	91.5492957746479	1	1	1	1	1	0	1	1	1	1	1	1	1	1	1	1	1	1	1
M000108	A	haplotype	95.7746478873239	0	0	0	0	0	0	0	0	0	0	0	0	0	0	0	0	0	0	0
M000109	A	haplotype	94.3661971830986	0	0	0	0	0	0	0	1	0	0	0	0	0	0	0	0	0	0	0
M000110	G	haplotype	94.3661971830986	1	1	1	1	1	1	1	1	1	1	1	1	1	1	1	1	1	1	1
M000111	A	haplotype	94.3661971830986	0	0	0	0	0	0	0	0	0	0	0	0	0	0	0	0	0	0	0
M000112	A	haplotype	94.3661971830986	0	0	0	0	1	0	0	0	0	0	0	0	0	0	1	0	0	0	0
M000113	G	haplotype	94.3661971830986	1	1	1	1	1	1	1	1	1	1	1	1	1	1	1	1	1	1	1
M000114	A	haplotype	90.1408450704225	0	0	0	0	0	0	0	0	0	0	0	0	0	0	0	0	0	0	0
M000115	A	haplotype	92.9577464788732	0	0	0	0	0	0	0	0	0	1	0	0	0	0	0	0	0	0	0
M000116	A	haplotype	91.5492957746479	0	0	0	0	0	0	0	0	0	0	0	0	0	0	0	0	0	0	0
M000117	G	haplotype	97.1830985915493	1	1	1	1	1	1	1	1	1	1	1	1	1	1	1	1	1	1	1
M000118	G	haplotype	97.1830985915493	1	1	1	1	1	1	1	1	1	1	1	1	1	1	1	1	1	1	1
M000119	G	haplotype	97.1830985915493	1	1	1	1	1	1	0	1	1	1	1	1	1	1	1	1	1	1	1
M000120	A	haplotype	94.3661971830986	0	0	0	0	0	0	0	0	0	0	0	0	0	0	0	0	0	0	0
M000121	G	haplotype	97.1830985915493	1	1	1	1	1	1	1	1	1	1	1	1	1	1	1	1	1	1	1
M000122	G	haplotype	88.7323943661972	1	1	1	1	1	1	1	1	1	1	1	1	1	1	1	1	1	1	1
M000123	A	haplotype	92.9577464788732	0	0	0	0	0	0	0	0	0	0	0	0	0	0	0	0	0	0	0
M000124	G	haplotype	97.1830985915493	1	1	1	1	1	1	1	1	1	1	1	1	1	1	1	1	1	1	1
M000125	A	haplotype	97.1830985915493	0	0	0	0	0	0	0	0	0	0	0	0	0	0	0	0	0	0	0
M000126	A	haplotype	97.1830985915493	0	0	0	0	0	0	0	1	0	0	0	0	0	0	0	0	0	0	0
M000127	G	haplotype	95.7746478873239	1	1	1	1	1	1	1	1	1	1	1	1	1	0	1	1	1	1	1
M000128	A	haplotype	94.3661971830986	0	0	0	0	0	0	0	0	0	0	0	0	0	0	0	0	0	0	0
M000129	A	haplotype	95.7746478873239	0	0	0	0	0	0	0	0	0	0	0	0	0	0	0	0	0	0	0
M000130	A	haplotype	87.3239436619718	0	0	0	0	0	0	0	0	0	0	0	0	0	0	0	0	0	0	0
M000131	G	haplotype	98.5915492957747	1	1	1	1	1	1	1	1	1	1	1	1	1	1	1	1	1	1	1
M000132	G	haplotype	91.5492957746479	1	1	1	1	1	1	1	1	1	1	1	1	1	1	1	0	1	1	1
M000133	A	haplotype	98.5915492957747	0	0	0	0	0	0	0	0	0	0	0	0	0	0	0	0	0	0	0
M000134	A	haplotype	98.5915492957747	0	0	0	0	0	0	0	0	0	0	0	0	0	0	0	0	0	0	0
M000135	G	haplotype	97.1830985915493	1	1	1	1	1	1	1	0	1	1	1	1	1	1	1	1	1	1	1
M000136	A	haplotype	94.3661971830986	0	0	0	0	0	0	0	0	0	0	0	0	0	0	0	0	0	0	0
M000137	G	haplotype	94.3661971830986	1	1	1	1	1	1	1	1	1	1	1	1	1	1	1	1	1	1	1
M000138	G	haplotype	92.9577464788732	1	1	1	1	1	1	1	1	1	1	1	1	1	1	1	1	1	1	1
M000139	A	haplotype	97.1830985915493	0	0	0	0	0	0	0	0	0	1	0	0	0	0	0	0	0	0	0
M000140	A	haplotype	97.1830985915493	0	0	0	0	0	0	0	0	0	0	0	0	0	0	0	0	0	0	0
M000141	A	haplotype	97.1830985915493	0	0	0	0	0	0	0	0	0	0	0	0	0	0	0	0	0	1	0
M000142	G	haplotype	98.5915492957747	1	1	1	1	1	1	1	1	1	1	1	1	1	1	0	1	1	1	1
M000143	A	haplotype	97.1830985915493	0	0	0	0	0	0	1	0	0	0	0	0	0	0	0	0	0	0	0
M000144	A	haplotype	91.5492957746479	0	0	0	0	0	0	0	0	0	0	0	1	0	0	0	0	0	0	0
M000145	A	haplotype	95.7746478873239	0	0	0	0	0	0	0	0	0	0	0	0	0	0	1	0	0	0	0
M000146	G	haplotype	92.9577464788732	1	0	1	1	1	1	1	1	1	1	1	1	1	1	1	1	1	1	1
M000147	G	haplotype	95.7746478873239	1	1	1	1	1	1	1	1	1	1	1	1	1	1	1	1	1	0	1
M000148	A	haplotype	97.1830985915493	0	0	0	0	0	0	0	0	0	0	0	0	0	0	0	0	0	0	0
M000149	G	haplotype	95.7746478873239	1	1	1	1	1	1	1	1	1	1	1	1	1	1	1	1	1	1	1
M000150	G	haplotype	95.7746478873239	1	1	1	1	1	1	1	1	1	1	1	1	1	1	1	1	1	1	1
M000151	G	haplotype	97.1830985915493	1	1	1	1	1	1	1	1	1	1	1	1	1	1	1	1	1	1	1
M000152	A	haplotype	91.5492957746479	0	0	0	0	0	0	0	0	0	0	0	0	0	0	0	0	0	0	0
M000153	G	haplotype	97.1830985915493	1	1	1	1	1	1	1	1	1	1	1	1	1	1	1	1	1	1	1
M000154	A	haplotype	97.1830985915493	0	0	0	0	0	0	0	0	0	0	0	0	0	0	0	0	0	0	0
M000155	G	haplotype	95.7746478873239	1	1	1	0	1	1	1	1	1	1	1	1	1	1	1	1	1	1	1
M000156	G	haplotype	95.7746478873239	1	0	1	1	1	1	1	1	1	1	1	1	1	1	1	1	1	1	1
M000157	G	haplotype	97.1830985915493	1	1	1	1	1	1	1	1	1	1	1	1	1	1	1	1	1	1	1
M000158	A	haplotype	97.1830985915493	0	0	0	0	0	0	0	0	0	0	0	0	0	0	0	0	0	0	0
M000159	G	haplotype	94.3661971830986	1	1	1	1	1	1	1	1	1	1	1	1	1	1	1	1	1	1	1
M000160	A	haplotype	98.5915492957747	0	0	0	0	0	0	0	0	0	0	0	0	0	0	0	0	0	0	0
M000161	G	haplotype	95.7746478873239	1	1	1	1	1	1	1	1	1	1	1	1	1	1	1	1	1	0	1
M000162	G	haplotype	97.1830985915493	1	1	1	1	1	1	1	1	1	1	1	1	1	1	1	1	1	1	1
M000163	G	haplotype	97.1830985915493	1	1	1	1	1	1	1	1	1	1	1	1	1	1	1	1	1	1	1
M000164	A	haplotype	92.9577464788732	1	0	0	0	0	0	0	0	0	0	0	0	0	0	0	0	0	0	0
M000165	G	haplotype	97.1830985915493	1	1	1	1	1	1	1	1	1	1	0	1	1	1	1	1	1	1	1
M000166	A	haplotype	97.1830985915493	0	0	0	0	0	0	0	0	0	0	0	0	0	0	0	0	0	0	0
M000167	A	haplotype	97.1830985915493	0	0	0	0	0	0	0	0	0	0	0	0	0	0	0	0	0	0	0
M000168	A	haplotype	97.1830985915493	0	0	0	0	0	0	0	0	0	0	0	0	0	0	0	0	0	0	0
M000169	G	haplotype	95.7746478873239	1	1	1	1	1	1	1	1	1	1	1	0	1	1	1	1	1	1	1
M000170	A	haplotype	94.3661971830986	0	0	0	0	0	0	0	0	0	0	0	0	0	0	0	0	0	0	0
M000171	G	haplotype	94.3661971830986	1	1	1	1	1	1	1	1	1	1	1	1	1	1	1	1	1	1	1
M000172	G	haplotype	85.9154929577465	1	1	1	1	1	1	1	1	1	1	1	1	1	1	1	1	1	1	1
M000173	A	haplotype	95.7746478873239	0	0	0	0	0	0	0	0	0	0	0	0	0	0	0	0	0	0	0
M000174	A	haplotype	98.5915492957747	0	0	0	0	0	0	0	0	0	0	0	0	0	0	0	0	0	0	0
M000175	A	haplotype	94.3661971830986	0	0	0	0	0	0	0	0	0	0	0	0	0	0	0	0	0	0	0
M000176	A	haplotype	94.3661971830986	0	0	0	0	0	0	0	0	0	0	0	0	0	0	0	0	0	0	0
M000177	A	haplotype	92.9577464788732	0	0	0	0	0	0	0	0	0	0	0	0	0	0	0	0	0	0	0
M000178	A	haplotype	95.7746478873239	0	0	0	0	0	0	0	0	0	0	0	0	0	0	0	0	0	0	0
M000179	G	haplotype	92.9577464788732	1	1	1	1	1	1	1	1	1	1	1	1	1	1	1	1	1	1	1
M000180	A	haplotype	91.5492957746479	0	0	0	0	0	0	0	0	0	0	0	0	0	0	0	0	0	0	0
M000181	A	haplotype	97.1830985915493	0	0	0	0	0	0	0	0	0	0	0	0	0	0	0	0	0	0	0
M000182	A	haplotype	97.1830985915493	0	0	0	0	0	0	0	0	0	0	0	0	0	0	0	0	0	0	0
M000183	A	haplotype	91.5492957746479	0	0	0	0	0	0	0	0	0	0	0	0	0	0	1	0	0	0	0
M000184	G	haplotype	98.5915492957747	1	1	1	1	1	1	1	1	1	1	1	1	1	1	1	1	1	1	1
M000185	G	haplotype	98.5915492957747	1	1	1	1	1	1	1	1	1	1	1	1	1	1	1	1	1	1	1
M000186	A	haplotype	95.7746478873239	0	0	0	0	0	0	0	0	0	0	0	0	0	0	0	0	0	0	0
M000187	G	haplotype	94.3661971830986	1	1	1	1	1	1	1	1	1	1	1	1	1	1	1	1	1	1	1
M000188	G	haplotype	97.1830985915493	1	1	1	1	1	1	1	1	1	1	1	1	1	1	1	1	1	1	1
M000189	G	haplotype	97.1830985915493	1	1	1	1	1	1	1	1	1	1	1	1	1	1	1	1	1	1	0
M000190	A	haplotype	94.3661971830986	1	0	0	0	0	0	0	0	0	0	0	0	0	0	0	0	0	0	0
M000191	A	haplotype	97.1830985915493	0	0	0	0	0	0	0	0	0	0	0	0	0	0	0	0	0	0	0
M000192	G	haplotype	94.3661971830986	1	1	1	1	1	1	1	1	1	1	0	1	1	1	1	1	1	1	1
M000193	A	haplotype	97.1830985915493	0	0	0	0	0	0	0	0	0	0	0	0	0	0	0	0	0	0	0
M000194	G	haplotype	95.7746478873239	1	1	1	1	1	1	1	1	1	1	1	1	1	1	1	1	1	0	1
M000195	A	haplotype	91.5492957746479	0	0	0	0	0	0	0	0	0	0	0	0	0	0	0	0	0	0	0
M000196	G	haplotype	95.7746478873239	1	1	1	1	1	1	1	1	1	1	1	1	1	1	1	1	1	1	1
M000197	A	haplotype	95.7746478873239	0	0	0	0	0	0	0	0	0	0	0	0	0	0	0	0	0	0	0
M000198	A	haplotype	92.9577464788732	0	0	0	0	0	0	0	0	0	1	0	0	0	0	0	0	0	0	0
M000199	G	haplotype	92.9577464788732	1	1	1	1	1	1	1	1	1	1	1	1	1	1	0	1	1	1	1
M000200	G	haplotype	91.5492957746479	1	1	1	1	1	1	1	1	1	1	1	1	1	1	1	1	1	1	1
M000201	A	haplotype	100	0	0	0	0	0	0	0	0	0	0	0	0	0	0	0	0	0	0	0
M000202	A	haplotype	100	0	0	0	0	0	0	0	0	0	0	0	0	0	0	0	0	0	0	0
M000203	A	haplotype	97.1830985915493	0	0	0	0	0	0	0	0	0	0	0	0	0	0	0	0	0	0	0
M000204	A	haplotype	92.9577464788732	0	0	0	0	0	0	0	0	0	1	0	0	0	0	0	0	0	0	0
M000205	G	haplotype	94.3661971830986	1	1	1	1	1	1	1	1	1	1	1	1	1	1	1	1	1	1	1
M000206	A	haplotype	88.7323943661972	0	0	0	0	0	0	0	0	0	0	0	0	0	0	0	0	0	0	0
M000207	A	haplotype	97.1830985915493	0	0	0	0	0	0	0	0	0	0	0	0	0	0	0	0	0	0	0
M000208	G	haplotype	90.1408450704225	1	1	1	1	1	1	1	1	1	1	1	1	1	1	1	1	1	1	1
M000209	G	haplotype	90.1408450704225	1	1	1	1	1	1	1	1	1	1	1	1	1	1	1	1	1	1	1
M000210	A	haplotype	98.5915492957747	0	0	0	0	0	0	0	0	0	0	0	0	0	0	0	0	0	0	0
M000211	G	haplotype	95.7746478873239	1	1	1	1	1	1	1	1	1	1	1	1	1	1	1	1	1	1	1
M000212	A	haplotype	95.7746478873239	0	0	0	0	0	0	0	0	0	0	0	0	0	0	0	0	0	0	0
M000213	A	haplotype	100	0	0	0	0	0	0	0	0	0	0	0	0	0	0	0	0	0	0	0
M000214	G	haplotype	94.3661971830986	1	1	1	1	1	1	1	1	1	1	1	1	1	1	1	1	1	1	1
M000215	G	haplotype	95.7746478873239	1	1	0	1	1	1	1	1	1	1	1	1	1	1	1	1	1	1	1
M000216	G	haplotype	94.3661971830986	1	1	1	1	1	1	1	1	1	1	1	1	1	0	1	1	1	1	1
M000217	A	haplotype	94.3661971830986	0	0	0	0	0	0	0	0	0	0	0	0	0	0	0	0	0	0	0
M000218	A	haplotype	94.3661971830986	0	0	0	0	0	0	0	0	0	0	0	0	0	0	0	0	0	0	0
M000219	A	haplotype	95.7746478873239	0	0	0	1	0	0	0	0	0	0	0	0	0	0	0	0	0	0	0
M000220	A	haplotype	94.3661971830986	0	0	0	1	0	0	0	0	0	0	0	0	0	0	1	0	0	0	0
M000221	G	haplotype	97.1830985915493	1	1	1	1	1	1	1	1	1	1	1	1	1	1	1	1	1	1	1
M000222	G	haplotype	90.1408450704225	1	1	1	1	1	1	1	1	1	1	1	1	1	1	1	1	1	1	1
M000223	A	haplotype	95.7746478873239	0	0	0	0	0	0	0	0	0	0	0	0	0	0	0	0	0	0	0
M000224	G	haplotype	91.5492957746479	1	1	1	1	1	1	1	1	1	1	1	1	1	1	1	1	1	1	1
M000225	G	haplotype	94.3661971830986	1	1	1	1	1	1	1	1	1	1	1	1	1	1	1	1	1	1	1
M000226	A	haplotype	95.7746478873239	0	0	1	0	0	0	0	0	0	0	0	0	0	0	0	0	0	0	0
M000227	A	haplotype	94.3661971830986	0	0	0	0	0	0	0	0	0	0	0	0	0	0	0	0	0	0	0
M000228	A	haplotype	95.7746478873239	0	0	0	0	0	0	0	0	0	0	0	0	0	0	0	0	0	0	0
M000229	G	haplotype	97.1830985915493	1	1	1	1	1	1	1	1	1	1	1	1	1	1	1	1	0	1	1
M000230	G	haplotype	97.1830985915493	1	1	1	1	1	1	1	1	1	1	1	1	1	1	1	1	1	1	1
M000231	G	haplotype	92.9577464788732	1	1	1	1	1	1	1	1	1	1	1	1	1	1	1	1	1	1	1
M000232	A	haplotype	94.3661971830986	0	0	0	0	0	0	0	0	0	0	0	0	0	0	0	0	0	0	0
M000233	G	haplotype	94.3661971830986	1	1	1	1	1	1	1	1	1	1	1	1	1	1	1	1	1	1	1
M000234	G	haplotype	92.9577464788732	1	1	1	1	1	1	1	1	1	1	1	1	1	1	1	1	1	1	1
M000235	A	haplotype	92.9577464788732	0	0	0	0	0	0	0	0	0	0	0	0	0	0	0	0	0	0	0
M000236	G	haplotype	97.1830985915493	1	1	1	1	1	0	1	1	1	1	1	1	1	1	1	1	1	1	1
M000237	A	haplotype	91.5492957746479	0	0	0	0	0	0	0	0	0	0	0	0	0	0	0	0	0	0	0
M000238	G	haplotype	91.5492957746479	1	1	1	1	1	1	1	1	1	1	1	1	1	1	1	1	1	1	1
M000239	G	haplotype	95.7746478873239	1	1	1	1	1	1	1	1	1	1	1	1	1	1	1	1	1	1	1
M000240	A	haplotype	94.3661971830986	0	0	0	0	0	0	0	0	0	0	0	0	0	0	0	0	0	0	0
M000241	G	haplotype	91.5492957746479	1	1	1	1	1	1	1	1	1	1	1	1	1	1	1	1	1	1	1
M000242	G	haplotype	94.3661971830986	1	1	1	1	1	1	1	1	1	1	1	1	1	1	1	1	0	1	1
M000243	A	haplotype	95.7746478873239	0	0	1	0	0	0	0	0	0	0	0	0	0	0	0	0	0	0	0
M000244	G	haplotype	97.1830985915493	1	0	1	1	1	1	1	1	1	1	1	1	1	1	1	1	1	1	1
M000245	G	haplotype	98.5915492957747	1	1	1	1	1	1	1	1	1	1	1	1	1	1	1	1	1	1	1
M000246	A	haplotype	97.1830985915493	0	0	0	0	1	0	0	0	0	0	0	0	0	0	0	0	0	0	0
M000247	G	haplotype	97.1830985915493	1	1	1	1	1	1	1	1	1	1	1	1	1	1	1	1	1	1	1
M000248	A	haplotype	94.3661971830986	0	1	0	0	0	0	0	0	0	0	0	0	0	0	0	0	0	0	0
M000249	A	haplotype	92.9577464788732	0	0	1	0	0	0	0	0	0	0	0	0	0	0	0	0	0	0	0
M000250	A	haplotype	94.3661971830986	0	0	0	0	0	0	0	0	0	0	0	0	0	0	0	0	0	0	0
M000251	G	haplotype	98.5915492957747	1	1	1	1	1	1	1	1	1	1	1	1	1	1	1	1	0	0	1
M000252	G	haplotype	95.7746478873239	1	1	1	1	1	1	1	1	1	1	1	1	1	1	1	1	1	1	1
M000253	G	haplotype	97.1830985915493	1	1	1	1	1	1	1	1	1	1	1	1	1	1	1	1	1	1	1
M000254	G	haplotype	91.5492957746479	1	1	1	1	1	1	1	1	1	1	1	1	1	1	1	1	1	1	1
M000255	G	haplotype	94.3661971830986	1	1	1	1	1	1	1	1	1	1	1	1	1	1	1	1	1	1	1
M000256	A	haplotype	98.5915492957747	0	0	0	0	0	0	0	0	0	0	0	0	0	0	0	0	0	0	0
M000257	A	haplotype	95.7746478873239	0	0	0	0	0	0	1	0	0	0	0	0	0	0	0	0	0	0	1
M000258	A	haplotype	97.1830985915493	0	0	0	0	0	0	0	0	0	0	0	0	0	0	0	0	0	0	0
M000259	A	haplotype	98.5915492957747	0	0	0	0	0	0	0	0	0	0	0	0	0	0	0	0	0	0	0
M000260	G	haplotype	95.7746478873239	1	1	1	1	1	1	1	1	1	1	1	1	1	1	1	0	1	1	1
M000261	A	haplotype	91.5492957746479	0	0	0	0	0	0	0	0	0	0	0	0	0	0	0	0	0	0	0
M000262	G	haplotype	95.7746478873239	1	1	1	1	1	1	1	1	1	1	1	1	1	1	1	1	1	1	1
M000263	G	haplotype	97.1830985915493	1	1	1	1	1	1	1	1	0	1	1	1	1	1	1	1	1	1	1
M000264	A	haplotype	97.1830985915493	0	0	0	0	0	0	0	0	0	0	0	0	0	0	0	0	0	0	0
M000265	G	haplotype	90.1408450704225	1	1	1	1	1	1	1	1	1	1	1	1	1	1	1	1	1	1	1
M000266	G	haplotype	97.1830985915493	1	1	1	1	1	1	1	1	1	1	1	1	1	1	1	1	1	1	1
M000267	A	haplotype	92.9577464788732	0	0	0	0	0	0	0	0	0	0	0	0	0	0	0	0	0	0	0
M000268	A	haplotype	97.1830985915493	0	0	0	0	0	0	0	0	0	0	0	0	0	0	0	0	0	0	0
M000269	G	haplotype	95.7746478873239	1	1	1	1	1	1	1	1	0	1	1	1	1	1	1	0	1	1	1
M000270	G	haplotype	94.3661971830986	1	1	1	1	1	1	1	1	1	1	1	1	1	1	1	1	1	1	1
M000271	G	haplotype	95.7746478873239	1	1	1	1	1	1	1	1	1	1	1	1	1	1	1	1	1	1	1
M000272	A	haplotype	100	0	0	0	0	0	0	0	0	0	1	0	0	0	0	0	0	0	0	0
M000273	G	haplotype	91.5492957746479	1	1	1	1	1	1	1	1	1	1	1	1	1	1	1	1	1	1	1
M000274	A	haplotype	92.9577464788732	0	0	0	0	0	0	0	0	0	0	0	0	0	0	0	0	1	0	0
M000275	G	haplotype	92.9577464788732	1	1	1	1	1	1	1	1	1	1	1	1	1	1	1	1	1	0	1
M000276	A	haplotype	95.7746478873239	0	0	0	0	0	0	0	0	0	0	0	0	0	0	0	0	0	0	1
M000277	A	haplotype	88.7323943661972	0	0	0	0	0	0	0	0	0	0	0	0	0	0	0	0	0	0	0
M000278	A	haplotype	91.5492957746479	0	0	0	0	0	0	0	0	0	0	0	0	0	0	1	0	0	0	0
M000279	A	haplotype	95.7746478873239	0	0	0	0	0	0	0	0	0	0	0	0	0	0	0	0	0	0	0
M000280	A	haplotype	97.1830985915493	0	0	0	0	0	0	0	0	0	0	0	0	0	0	0	0	1	0	0
M000281	A	haplotype	91.5492957746479	0	0	0	0	0	0	1	0	0	1	0	0	0	0	0	0	0	0	0
M000282	G	haplotype	97.1830985915493	1	1	0	1	1	1	1	1	1	1	1	1	1	1	1	1	1	1	1
M000283	G	haplotype	91.5492957746479	1	1	1	1	1	1	1	1	1	1	1	1	1	1	1	1	1	1	1
M000284	A	haplotype	91.5492957746479	0	0	0	0	0	0	0	0	0	0	0	0	0	0	0	0	0	0	0
M000285	A	haplotype	94.3661971830986	0	0	0	0	0	0	0	0	0	0	0	0	0	0	0	0	1	0	0
M000286	G	haplotype	92.9577464788732	1	1	1	1	1	1	1	1	1	1	1	1	1	1	1	1	1	1	1
M000287	G	haplotype	94.3661971830986	0	1	1	1	1	1	1	1	1	1	1	1	1	1	1	1	1	1	1
M000288	A	haplotype	98.5915492957747	0	0	0	0	0	0	0	0	1	0	0	0	0	0	0	0	0	0	0
M000289	G	haplotype	87.3239436619718	1	1	1	1	1	1	1	1	1	0	1	1	1	1	1	1	1	1	1
M000290	A	haplotype	87.3239436619718	0	0	0	0	0	0	0	0	0	0	0	0	0	0	0	0	0	0	0
M000291	A	haplotype	92.9577464788732	0	0	0	0	0	0	0	0	0	0	0	0	0	0	0	0	0	0	0
M000292	G	haplotype	91.5492957746479	1	1	1	1	1	1	1	0	1	1	1	1	1	1	1	1	1	1	1
M000293	G	haplotype	94.3661971830986	1	1	1	1	1	1	1	1	1	1	1	1	1	1	1	1	1	1	1
M000294	G	haplotype	87.3239436619718	1	1	1	1	1	1	1	1	1	1	1	1	1	1	1	1	1	1	1
M000295	G	haplotype	91.5492957746479	1	1	1	1	1	1	1	1	1	1	1	1	1	1	1	1	1	1	1
M000296	G	haplotype	97.1830985915493	1	1	1	1	1	1	1	1	1	1	1	1	1	1	1	1	1	1	1
M000297	A	haplotype	97.1830985915493	0	0	0	0	0	0	0	0	0	0	0	0	0	0	0	0	0	0	0
M000298	G	haplotype	94.3661971830986	1	1	1	1	1	1	1	1	1	1	1	1	1	1	1	1	1	1	1
M000299	A	haplotype	90.1408450704225	0	0	0	0	0	0	0	0	0	0	0	0	0	0	0	0	0	0	0
M000300	A	haplotype	98.5915492957747	0	0	0	0	0	0	0	0	0	0	0	0	0	0	0	0	0	0	0
