## Supplementary material for "PANDA: Phased Analysis of DNA Amplicons for Read-Level Methylation Profiling and Heterogeneity Assessment": Data_S1: sanger_clone_truth.csv

Clone_ID	Molecule_ID
Clone_001	M000001
Clone_002	M000002
Clone_003	M000003
Clone_004	M000004
Clone_005	M000005
Clone_006	M000006
Clone_007	M000007
Clone_008	M000008
Clone_009	M000009
Clone_010	M000010
Clone_011	M000011
Clone_012	M000012
Clone_013	M000013
Clone_014	M000014
Clone_015	M000015
Clone_016	M000016
