## Supplementary material for "PANDA: Phased Analysis of DNA Amplicons for Read-Level Methylation Profiling and Heterogeneity Assessment": Data_S1: population_truth.csv

Estimand	Methylation_Pct	PDR_Pct	Window_Epipolymorphism	qFDRP
Original molecules	49.9122807017544	34.6666666666667	0.575134722222222	0.501504429971249
Observed reads before errors	50.3245614035088	33.75	0.572370659722222	0.500180998785538
